# Crowdsourced identification of multi-target kinase inhibitors for RET- and TAU-based disease: the Multi-Targeting Drug DREAM Challenge

**DOI:** 10.1101/2021.02.15.430538

**Authors:** Zhaoping Xiong, Minji Jeon, Robert J Allaway, Jaewoo Kang, Donghyeon Park, Jinhyuk Lee, Hwisang Jeon, Miyoung Ko, Hualiang Jiang, Mingyue Zheng, Aik Choon Tan, Xindi Guo, The Multi-Targeting Drug DREAM Challenge Community, Kristen K Dang, Alex Tropsha, Chana Hecht, Tirtha K. Das, Heather A. Carlson, Ruben Abagyan, Justin Guinney, Avner Schlessinger, Ross Cagan

## Abstract

A continuing challenge in modern medicine is the identification of safer and more efficacious drugs. Precision therapeutics, which have one molecular target, have been long promised to be safer and more effective than traditional therapies. This approach has proven to be challenging for multiple reasons including lack of efficacy, rapidly acquired drug resistance, and narrow patient eligibility criteria. An alternative approach is the development of drugs that address the overall disease network by targeting multiple biological targets (‘polypharmacology’). Rational development of these molecules will require improved methods for predicting single chemical structures that target multiple drug targets. To address this need, we developed the Multi-Targeting Drug DREAM Challenge, in which we challenged participants to predict single chemical entities that target pro-targets but avoid anti-targets for two unrelated diseases: RET-based tumors and a common form of inherited Tauopathy. Here, we report the results of this DREAM Challenge and the development of two neural network-based machine learning approaches that were applied to the challenge of rational polypharmacology. Together, these platforms provide a potentially useful first step towards developing lead therapeutic compounds that address disease complexity through rational polypharmacology.

**Author Summary:** Many modern drugs are developed with the goal of modulating a single cellular pathway or target. However, many drugs are, in fact, ‘dirty;’ they target multiple cellular pathways or targets. This phenomenon is known as multi-targeting or polypharmacology. While some strive to develop ‘cleaner’ therapeutics that eliminate secondary targets, recent work has shown that multi-targeting therapeutics have key advantages for a variety of diseases. However, while multi-targeting drugs that affect a precisely-defined profile of targets may be more effective, it is difficult to computationally predict which molecules have desirable target profiles. Here, we report the results of a competitive crowdsourcing project (the Multi-Targeting Drug DREAM Challenge), where we challenged participants to predict chemicals that have desired target profiles for cancer and neurodegenerative disease.
