## Supplemental Table 1 for "Crowdsourced identification of multi-target kinase inhibitors for RET- and TAU-based disease: the Multi-Targeting Drug DREAM Challenge"

### Sheet: Supplemental Table 1
Submitter or Team	Chemical ID	InChIKey	RET	BRAF	SRC	RPS6KB1	MKNK1	TTK	PDPK1	PAK3	MAPK15	tanimoto_required	tanimoto_all	lipinski	points
Zhaoping Xiong	ZINC98209221	SMPGEBOIKULBCT-UHFFFAOYSA-N	29	600	57	3100	22000	4400	>30000	13000	>30000	FALSE	FALSE	FALSE	16
DMIS_MTD	ZINC98209221	SMPGEBOIKULBCT-UHFFFAOYSA-N	29	600	57	3100	22000	4400	>30000	13000	>30000	FALSE	FALSE	FALSE	16
UM-BISBII	ZINC40900273	KUQAFPIBXZKZON-UHFFFAOYSA-N	>30000	170	>30000	>30000	>30000	>30000	>30000	>30000	>30000	TRUE	TRUE	FALSE	8
David Koes	MolPort-044-521-040	IRRLRYRHZRFVHW-UHFFFAOYSA-N	>30000	>30000	18000	>30000	>30000	>30000	>30000	>30000	>30000	TRUE	TRUE	TRUE	7
SuperModels	ZINC12493340	YXTCWPPAQDRWKJ-UHFFFAOYSA-N	>30000	>30000	>30000	>30000	>30000	>30000	>30000	>30000	>30000	TRUE	TRUE	TRUE	7
Huiyuan Chen	ZINC18516586	WHBIGIKBNXZKFE-UHFFFAOYSA-N	>30000	>30000	>30000	>30000	>30000	>30000	>30000	>30000	>30000	TRUE	TRUE	TRUE	7
Masahiro Mochizuki	ZINC22200171	XHEJLXPUJJYRBJ-UHFFFAOYSA-N	>30000	>30000	>30000	>30000	>30000	>30000	>30000	>30000	>30000	TRUE	TRUE	TRUE	7
Stratified	ZINC57510750	YXQVIGAVQUIKEV-UHFFFAOYSA-N	>30000	>30000	>30000	>30000	>30000	>30000	>30000	>30000	>30000	TRUE	TRUE	TRUE	7
Lasige-BioISI - Multi-target Drug Designing	ZINC8718698	WSPSLGIMJPFVRP-UHFFFAOYSA-N	>30000	>30000	>30000	>30000	>30000	>30000	>30000	>30000	>30000	TRUE	TRUE	TRUE	7
Gregory Koytiger	ZINC2833706	WZJICDDFBDLKPE-CMDGGOBGSA-N	>30000	>30000	>30000	>30000	>30000	>30000	>30000	>30000	>30000	TRUE	TRUE	TRUE	7
