## Supplemental Table 2 for "Crowdsourced identification of multi-target kinase inhibitors for RET- and TAU-based disease: the Multi-Targeting Drug DREAM Challenge"

### Sheet: Supplemental Table 2
Submitter or Team	Chemical ID	InChIKey	AURKA	FGFR1	MAP3K7	PAK1	PAK3	PIK3CA	STK11	tanimoto_required	tanimoto_all	lipinski	psa	points
Zhaoping Xiong	ZINC3938668	OYONTEXKYJZFHA-SSHUPFPWSA-N	3500	20000	3600	5500	4100	21000	2600	FALSE	FALSE	FALSE	FALSE	11
DMIS_MTD	ZINC18279871	LDEWQRSYYHTQRA-UHFFFAOYSA-N	2700	1700	940	30000	760	>30000	2900	TRUE	TRUE	TRUE	FALSE	9
Huiyuan Chen	ZINC538658	GYHCTFXIZSNGJT-XMMPIXPASA-N	>30000	>30000	>30000	>30000	>30000	>30000	>30000	TRUE	TRUE	TRUE	TRUE	7
Masahiro Mochizuki	ZINC4165365	SKSADRBDFUPCRH-QGZVFWFLSA-N	>30000	>30000	>30000	>30000	>30000	>30000	>30000	TRUE	TRUE	TRUE	TRUE	7
Lasige-BioISI - Multi-target Drug Designing	ZINC10213695	WMXIOEDPFCMCAG-UHFFFAOYSA-N	>30000	>30000	>30000	>30000	>30000	>30000	>30000	TRUE	TRUE	TRUE	TRUE	7
David Koes	ZINC150340658	FOYHOBVZPWIGJM-KCHLEUMXSA-N	>30000	>30000	>30000	>30000	>30000	>30000	>30000	TRUE	TRUE	FALSE	FALSE	7
Gregory Koytiger	ZINC1266	KSMAGQUYOIHWFS-ZETCQYMHSA-N	>30000	>30000	>30000	>30000	>30000	>30000	>30000	TRUE	TRUE	TRUE	TRUE	7
SuperModels	ZINC20351955	HDHFHIYMPLXLRB-UHFFFAOYSA-N	>30000	>30000	>30000	>30000	>30000	>30000	>30000	TRUE	TRUE	TRUE	TRUE	7
