## Supplemental Table 3 for "Crowdsourced identification of multi-target kinase inhibitors for RET- and TAU-based disease: the Multi-Targeting Drug DREAM Challenge"

### Sheet: Supplemental Table 3
Regression models (RMSE of pIC50)	Train (80%)	Valid (10%)	Test (10%)
Predict as the mean of the target	0.605	0.582	0.594
ECFP (multi-task)	0.486	0.521	0.525
Neural Fingerprints (multi-task)	0.458	0.506	0.508
ECFP + Protein Embedding	0.421	0.477	0.48
Neural Fingerprints + Protein Embedding	0.294	0.417	0.414
