## Supplemental Table 4 for "Crowdsourced identification of multi-target kinase inhibitors for RET- and TAU-based disease: the Multi-Targeting Drug DREAM Challenge"

### Sheet: Supplemental Table 4
## tx: the treatment (compound and concentration) used; genotype: WT or RET2B flies; stage: class of counted animal - adult or pupae; mean_percent_surv: the mean percent survival across 4 replicates; std_dev_survival: the standard deviation of the percent survival across 4 replicates.
tx	genotype	stage	mean_percent_survival	std_dev_survival
AD80-10uM	Control	Adult	79.7939	3.88444
AD80-10uM	Control	Pupae	85.2582	2.82566
AD80-10uM	RET2B	Adult	11.1348	4.76357
AD80-10uM	RET2B	Pupae	32.9344	3.54292
AD80-1uM	Control	Adult	90.5712	2.92344
AD80-1uM	Control	Pupae	94.4188	3.14469
AD80-1uM	RET2B	Adult	0	0
AD80-1uM	RET2B	Pupae	42.0812	8.51017
AD80-50uM	Control	Adult	79.0358	15.1076
AD80-50uM	Control	Pupae	83.4428	14.028
AD80-50uM	RET2B	Adult	27.0311	14.3129
AD80-50uM	RET2B	Pupae	35.4325	16.1365
APS 6-45 10uM	Control	Adult	81.4511	9.06283
APS 6-45 10uM	Control	Pupae	84.7084	8.56284
APS 6-45 10uM	RET2B	Adult	1.39257	1.82652
APS 6-45 10uM	RET2B	Pupae	35.8204	8.93607
APS 6-45 1uM	Control	Adult	73.3182	3.54213
APS 6-45 1uM	Control	Pupae	78.371	4.05327
APS 6-45 1uM	RET2B	Adult	0	0
APS 6-45 1uM	RET2B	Pupae	35.167	13.6175
APS 6-45 50uM	Control	Adult	73.668	9.47231
APS 6-45 50uM	Control	Pupae	77.5807	9.93385
APS 6-45 50uM	RET2B	Adult	22.0217	6.04127
APS 6-45 50uM	RET2B	Pupae	40.1726	13.2808
DMSO	Control	Adult	87.1384	8.24412
DMSO	Control	Pupae	88.754	8.1187
DMSO	RET2B	Adult	0	0
DMSO	RET2B	Pupae	30.8763	13.1153
ZINC4090-10uM	Control	Adult	70.1197	6.83104
ZINC4090-10uM	Control	Pupae	80.0546	6.45897
ZINC4090-10uM	RET2B	Adult	0.833333	1.66667
ZINC4090-10uM	RET2B	Pupae	28.3593	6.71256
ZINC4090-1uM	Control	Adult	74.4597	9.52151
ZINC4090-1uM	Control	Pupae	79.1042	9.88338
ZINC4090-1uM	RET2B	Adult	0	0
ZINC4090-1uM	RET2B	Pupae	33.7441	13.9156
ZINC4090-50uM	Control	Adult	74.5787	7.30956
ZINC4090-50uM	Control	Pupae	78.2956	6.79342
ZINC4090-50uM	RET2B	Adult	1.04167	2.08333
ZINC4090-50uM	RET2B	Pupae	31.1907	8.98107
ZINC9820-10uM	Control	Adult	71.821	7.34054
ZINC9820-10uM	Control	Pupae	80.0124	7.54023
ZINC9820-10uM	RET2B	Adult	0	0
ZINC9820-10uM	RET2B	Pupae	44.3341	6.27832
ZINC9820-1uM	Control	Adult	86.1655	2.29419
ZINC9820-1uM	Control	Pupae	91.2989	0.963928
ZINC9820-1uM	RET2B	Adult	1.06383	2.12766
ZINC9820-1uM	RET2B	Pupae	29.369	3.48133
ZINC9820-50uM	Control	Adult	79.6347	5.74338
ZINC9820-50uM	Control	Pupae	84.9039	9.13166
ZINC9820-50uM	RET2B	Adult	1.51515	3.0303
ZINC9820-50uM	RET2B	Pupae	32.9006	13.8374
